# A Fundamental Approach to Buoyant Density Determination by DGE-AUC

**DOI:** 10.1101/2025.04.28.650698

**Authors:** Alexander E. Yarawsky, Paola Cardenas Lopez, Johannes Walter, Michael T. DeLion, Lake N. Paul

## Abstract

Density gradient equilibrium analytical ultracentrifugation (DGE-AUC) was introduced in 1957 by Meselson, Stahl, and Vinograd. The method saw significant use for nucleic acids, proteins, synthetic polymers, and viruses throughout the 1960s and 1970s. Since then, DGE-AUC has seen continued use in the polymer/nanoparticle field and the genomic DNA field. New developments in medicine have revived interest in the technique for the characterization of cell and gene therapeutics. While several theoretical (“*model*-*dependent*”) approaches exist to determine density at any given point along a density gradient at equilibrium, there is ample evidence in the 50+ years of density gradient literature that indicates the presence of pressure effects, solvent compressibility, and general nonideal behavior of the gradient medium that are not easily accounted for in models describing the density gradient. These complications led to the requirement for using reference standards at standard conditions where empirical relationships have been developed and tested over many years. With an interest in buoyant density determination for virtually any particle of various composition, an approach that does not rely on reference standards is desirable. The current manuscript details a fundamental “*model*-*independent*” method for determination of the buoyant density of a particle via DGE-AUC. An examination of this novel DGE-AUC method is presented in the context of NISTmAb and lambda bacteriophage DNA in a CsCl gradient, as well as polystyrene beads in a sucrose gradient. The method described herein is broadly applicable as a model-independent approach to determining the buoyant density of a particle in a density gradient medium.

**Highlights:**

- Density gradients are a classical approach to separating particles.
- Analogous experiments can be performed in an analytical ultracentrifuge.
- Historical methods exist but require assumptions about the density gradients.
- A robust and flexible model-independent approach is presented.
- Several applications of the new approach are demonstrated.

**Graphical Abstract:** 
