## Supplemental_Data for "A Fundamental Approach to Buoyant Density Determination by DGE-AUC"

### Sheet: Sheet1
	Sample	Loading D	Isoconc	Peak	Diff			Sample	Loading D	Isoconc	Peak	Diff			Sample	Loading D	Isoconc	Peak	Diff	Alignment			Sample	Loading D	Isoconc	Peak	Diff	Volume			Sample	Loading D	Isoconc	Peak	Diff			Sample	Loading D	Isoconc	Peak	Diff
AUC-1	1	1.27028	6.6225	6.78738	0.164879		AUC-1	1	1.27421	6.6057	6.81967	0.213975		AUC-1	1	1.27028	6.6168	6.8099	0.193102	0		AUC-3	1	1.27036	6.8964	7.07569	0.179293	210		AUC-1	1	1.69955	6.6207	6.61603	-0.00466698		AUC-4	1	1.05214	6.6215	6.7145	0.0930018
Rotor-1	2	1.27421	6.6195	6.75591	0.136407		Rotor-1	2	1.28157	6.611	6.73282	0.121824		Rotor-1	2	1.27421	6.6193	6.75257	0.13327	0		Rotor-2	2	1.27513	6.7977	6.95263	0.154926	280		Rotor-1	2	1.70431	6.6186	6.5758	-0.0427971		Rotor-3	2	1.05418	6.6256	6.6523	0.0266983
48k rpm	3	1.28157	6.6185	6.68979	0.0712864		30k rpm	3	1.28725	6.6027	6.64513	0.0424306		48k rpm	3	1.28157	6.6144	6.70126	0.0868596	0		48k rpm	3	1.2809	6.7028	6.79935	0.0965511	350		DNA	3	1.70871	6.6246	6.55252	-0.0720836		PS	3	1.05684	6.619	6.5378	-0.0811995
NISTmAb	4	1.28725	6.6146	6.65052	0.0359241		NISTmAb	4	1.29226	6.6092	6.56715	-0.0420542		NISTmAb	4	1.28725	6.613	6.64838	0.0353802	0		NISTmAb	4	1.28665	6.6096	6.65607	0.0464718	420		48k rpm	4	1.71256	6.6189	6.52071	-0.0981923		40k rpm
	5	1.29226	6.6179	6.60716	-0.0107413			5	1.29844	6.5894	6.46	-0.129403			5	1.29226	6.6143	6.59354	-0.020759	0			5	1.29207	6.8882	6.9117	0.0234972	210		20C	5	1.71665	6.6183	6.49176	-0.126544		A400
	6	1.29844	6.6137	6.5444	-0.0692964			6	1.30422	6.6112	6.40438	-0.206821			6	1.29844	6.6101	6.54896	-0.0611372	0			6	1.29764	6.7927	6.75942	-0.033279	280			6	1.7214	6.6152	6.4537	-0.161496
	7	1.30422	6.6216	6.50909	-0.112507										7	1.30422	6.6169	6.50158	-0.115325	0			7	1.30302	6.7068	6.62266	-0.0841425	350			7	1.72515	6.6287	6.44015	-0.18855
AUC-2	1	1.27028	6.6153	6.78316	0.167862		AUC-1	1	1.27421	6.6078	6.80083	0.193032		AUC-1	1	1.27028	6.6316	6.81497	0.18337	3										AUC-1	1	1.69802	6.6166	6.64669	0.0300937		AUC-4	1	1.05214	6.6215	6.73205	0.11055
Rotor-2	2	1.27421	6.615	6.75089	0.135893		Rotor-1	2	1.28157	6.6157	6.71549	0.0997932		Rotor-1	2	1.27421	6.6019	6.7309	0.129002	-4										Rotor-1	2	1.70249	6.6119	6.6039	-0.00799708		Rotor-3	2	1.05418	6.6256	6.66145	0.0358545
48k rpm	3	1.28157	6.6178	6.6886	0.0708015		38k rpm	3	1.28725	6.6028	6.63771	0.034909		48k rpm	3	1.28157	6.611	6.69495	0.0839454	-1										DNA	3	1.70653	6.6055	6.56355	-0.0419528		PS	3	1.05684	6.619	6.54835	-0.07065
NISTmAb	4	1.28725	6.6148	6.6454	0.0306012		NISTmAb	4	1.29226	6.604	6.56237	-0.0416295		NISTmAb	4	1.28725	6.6345	6.66888	0.0343797	5										44k rpm	4	1.71035	6.6091	6.53459	-0.0745101		40k rpm
	5	1.29226	6.617	6.60156	-0.0154375			5	1.29844	6.6097	6.47856	-0.131143			5	1.29226	6.6235	6.60378	-0.0197204	2										25C	5	1.71403	6.6108	6.49864	-0.112158		IF
	6	1.29844	6.6094	6.53605	-0.0733538			6	1.30422	6.6093	6.40927	-0.200026			6	1.29844	6.5943	6.53181	-0.0624861	-4											6	1.71821	6.6065	6.46046	-0.146036
	7	1.30422	6.6137	6.49263	-0.12107										7	1.30422	6.6262	6.51074	-0.115457	2											7	1.72185	6.6288	6.44967	-0.179127
AUC-3	1	1.27028	6.606	6.79615	0.190146		AUC-1	1	1.27421	6.6235	6.7415	0.117999																										Method	Buoyant Density	lower 95%	upper 95%
Rotor-2	2	1.27421	6.6052	6.75791	0.152713		Rotor-1	2	1.28157	6.6226	6.68691	0.0643144																										A400	1.05473	1.05318	1.05628
48k rpm	3	1.28157	6.6065	6.69665	0.0901471		48k rpm	3	1.28725	6.6179	6.63622	0.0183189																										IF	1.05504	1.05436	1.05572
NISTmAb	4	1.28725	6.6046	6.65242	0.0478193		NISTmAb	4	1.29226	6.6199	6.5902	-0.0297014																										Hermans-Ende	1.0481
	5	1.29226	6.6078	6.61344	0.00563759			5	1.29844	6.6164	6.53369	-0.0827067																										Hermans-Ende	1.0499
	6	1.29844	6.6015	6.5488	-0.0527017			6	1.30422	6.6247	6.49403	-0.130669																										Hermans-Ende	1.0519
	7	1.30422	6.6041	6.50313	-0.100966
AUC-3	1	1.27028	6.606	6.79615	0.190146		AUC-1	1	1.27421	6.6495	6.73518	0.0856818
Rotor-2	2	1.27421	6.6052	6.75791	0.152713		Rotor-1	2	1.28157	6.6492	6.696	0.0468
48k rpm	3	1.28157	6.6065	6.69665	0.0901471		60k rpm	3	1.28725	6.6455	6.65464	0.00913636
NISTmAb	4	1.28725	6.6046	6.65242	0.0478193		NISTmAb	4	1.29226	6.6447	6.62673	-0.0179727
Radial	5	1.29226	6.6078	6.61344	0.00563759			5	1.29844	6.6409	6.59273	-0.0481727
Corrected	6	1.29844	6.6015	6.5488	-0.0527017			6	1.30422	6.6543	6.57755	-0.0767545
	7	1.30422	6.6041	6.50313	-0.100966
AUC-1	1	1.27028	6.6221	6.8057	0.183596			Rotor Speed	Buoyant Density	lower 95%	upper 95%
Rotor-1	2	1.27421	6.6179	6.7613	0.143402			30k	1.28966	1.28911	1.29021
48k rpm	3	1.28157	6.6171	6.69451	0.0774065			38k	1.2891	1.28852	1.28967
NISTmAb	4	1.28725	6.613	6.64562	0.0326182			48k	1.28882	1.28827	1.28937
Repeat	5	1.29226	6.6166	6.60242	-0.0141795			60k	1.28919	1.28825	1.29013
	6	1.29844	6.6121	6.54264	-0.0694644
	7	1.30422	6.6179	6.49901	-0.118892
